# Neur-Ally: A deep learning model for regulatory variant prediction based on genomic and epigenomic features in brain and its validation in certain neurological disorders

**DOI:** 10.1101/2025.01.27.635013

**Authors:** Anil Prakash, Moinak Banerjee

**Affiliations:** Human Molecular Genetics Lab, Neurobiology and Genetics Division, Rajiv Gandhi Centre for Biotechnology, Thiruvananthapuram, Kerala, 695014, India; Department of Biotechnology, University of Kerala, Kariavattom, Thiruvananthapuram, Kerala, India

**Author notes:** To whom correspondence should be addressed. **<u>Corresponding author,</u>** Moinak Banerjee PhD, Human Molecular Genetics Laboratory, Rajiv Gandhi Centre of Biotechnology [RGCB], Thycaud Post, Poojappura, Thiruvananthapuram, Kerala 695014. India.

**Keywords:** SNPs, Non-coding, Epigenetics, regulatory, chromatin accessibility, histone modifications, transcription-factor [TF] binding, Brain, Neurological disorders

## Abstract

Large scale quantitative studies have identified significant genetic associations for various neurological disorders. Expression quantitative trait loci [eQTL] studies have shown the effect of single nucleotide polymorphisms [SNPs] on the differential expression of genes in brain tissues. However, a large majority of the associations are contributed by SNPs in the noncoding regions which can have significant regulatory function but are often ignored. Besides mutations that are in high linkage disequilibrium [LD] with actual regulatory SNPs will also show significant associations. Therefore, it is important to differentiate a regulatory non-coding SNPs with a non-regulatory one. To resolve this, we developed a deep-learning model named Neur-Ally, which was trained on epigenomic datasets from nervous tissue and cell line samples. The model predicts differential occurrence of regulatory features like chromatin accessibility, histone modifications and transcription-factor [TF] binding on genomic regions using DNA sequence as input. The model was used to predict the regulatory effect of neurological condition specific non-coding SNPs using in-silico mutagenesis. The effect of associated SNPs reported in Genome-wide association studies [GWAS] of neurological condition, Brain eQTLs, Autism Spectrum Disorder [ASD] and reported probable regulatory SNPs in neurological conditions were predicted by Neur-Ally.
