## Supplementary file 2 for "Neur-Ally: A deep learning model for regulatory variant prediction based on genomic and epigenomic features in brain and its validation in certain neurological disorders"

Chr	Pos	Ref	Alt	SNP	Signif. labels	Signif. scores
chr20	4163930	A	G	rs1741309	angular-gyrus_H3K4me1_ENCFF437RXH.bed layer-of-hippocampus_H3K4me1_ENCFF260KOR.bed temporal-lobe_H3K4me1_ENCFF304IPZ.bed layer-of-hippocampus_H3K4me1_ENCFF747LBC.bed dorsolateral-prefrontal-cortex_H3K4me1_ENCFF430MTV.bed dorsolateral-prefrontal-cortex_H3K4me1_ENCFF860LKA.bed	0.0 0.0 0.0 0.0 0.0 0.0
chr17	29292532	C	T	rs4609913	head-of-caudate-nucleus_DNase-seq_ENCFF426CKX.bed posterior-cingulate-gyrus_DNase-seq_ENCFF227XCF.bed posterior-cingulate-gyrus_DNase-seq_ENCFF615PSI.bed head-of-caudate-nucleus_DNase-seq_ENCFF578IRP.bed dorsolateral-prefrontal-cortex_DNase-seq_ENCFF983AOQ.bed dorsolateral-prefrontal-cortex_DNase-seq_ENCFF391XXF.bed head-of-caudate-nucleus_DNase-seq_ENCFF548PLG.bed dorsolateral-prefrontal-cortex_…	0.0 0.0 0.0 0.0 0.0 0.0 0.0 0.0 0.0 0.0 0.0 0.0 0.0 0.0 0.0 0.0 0.0 0.0 0.0 0.0 0.0 0.0 0.0 0.0 0.0 0.0 0.0 0.0 0.0 0.0 0.0
chr10	103095504	T	C	rs72843998	brain_CTCF_ENCFF190FEC.bed astrocyte_CTCF_ENCFF660ZJK.bed	0.0 0.0
chr5	177363161	A	G	rs67111717	dorsolateral-prefrontal-cortex_H3K4me1_ENCFF860LKA.bed	0
chr1	200905600	A	G	rs55838263	brain_H3K36me3_ENCFF459OLN.bed germinal-matrix_H3K36me3_ENCFF260WUB.bed germinal-matrix_H3K36me3_ENCFF035NYO.bed	0.0 0.0 0.0
chr12	2311360	G	A	rs10774037	layer-of-hippocampus_H3K4me1_ENCFF260KOR.bed temporal-lobe_H3K4me1_ENCFF304IPZ.bed dorsolateral-prefrontal-cortex_H3K4me1_ENCFF430MTV.bed	0.0 0.0 0.0
chr10	94922089	G	A	rs1074145	caudate-nucleus_H3K9me3_ENCFF102WPN.bed cingulate-gyrus_H3K9me3_ENCFF734XET.bed	0.0 0.0
chr19	44891079	T	C	rs71352238	dorsolateral-prefrontal-cortex_DNase-seq_ENCFF358ZOO.bed SK-N-SH_ZNF565_ENCFF116TSA.bed SK-N-MC_FOXP2_ENCFF085CNS.bed posterior-cingulate-gyrus_DNase-seq_ENCFF615PSI.bed posterior-cingulate-gyrus_DNase-seq_ENCFF061CZZ.bed head-of-caudate-nucleus_DNase-seq_ENCFF578IRP.bed dorsolateral-prefrontal-cortex_DNase-seq_ENCFF983AOQ.bed dorsolateral-prefrontal-cortex_DNase-seq_ENCFF750SYW.bed dorsolateral-…	0.0 0.0 0.0 0.0 0.0 0.0 0.0 0.0 0.0 0.0 0.0 0.0 0.0 0.0 0.0 0.0 0.0 0.0 0.0 0.0 0.0 0.0 0.0 0.0 0.0 0.0 0.0 0.0 0.0 0.0 0.0 0.0 0.0 0.0 0.0 0.0 0.0 0.0 0.0
chr19	45001919	C	A	rs35194062	dorsolateral-prefrontal-cortex_DNase-seq_ENCFF358ZOO.bed SK-N-MC_FOXP2_ENCFF085CNS.bed posterior-cingulate-gyrus_DNase-seq_ENCFF615PSI.bed posterior-cingulate-gyrus_DNase-seq_ENCFF061CZZ.bed dorsolateral-prefrontal-cortex_DNase-seq_ENCFF771YBO.bed head-of-caudate-nucleus_DNase-seq_ENCFF578IRP.bed dorsolateral-prefrontal-cortex_DNase-seq_ENCFF983AOQ.bed dorsolateral-prefrontal-cortex_DNase-seq_ENC…	0.0 0.0 0.0 0.0 0.0 0.0 0.0 0.0 0.0 0.0 0.0 0.0 0.0 0.0 0.0 0.0 0.0 0.0 0.0 0.0 0.0 0.0 0.0 0.0 0.0 0.0 0.0 0.0 0.0 0.0 0.0 0.0 0.0 0.0 0.0 0.0 0.0 0.0 0.0 0.0 0.0
chr18	44680383	C	T	rs117763335	SK-N-SH_GLIS3_ENCFF805ZFZ.bed	0
chr6	142872951	T	C	rs79032349	PFSK-1_POLR2AphosphoS5_ENCFF785YQI.bed	0
chr1	36972779	A	G	rs11263955	PFSK-1_REST_ENCFF071IVL.bed	0
chr11	925510	A	G	rs10902233	dorsolateral-prefrontal-cortex_DNase-seq_ENCFF358ZOO.bed head-of-caudate-nucleus_DNase-seq_ENCFF426CKX.bed posterior-cingulate-gyrus_DNase-seq_ENCFF227XCF.bed posterior-cingulate-gyrus_DNase-seq_ENCFF615PSI.bed dorsolateral-prefrontal-cortex_DNase-seq_ENCFF771YBO.bed head-of-caudate-nucleus_DNase-seq_ENCFF578IRP.bed dorsolateral-prefrontal-cortex_DNase-seq_ENCFF983AOQ.bed dorsolateral-prefrontal-…	0.0 0.0 0.0 0.0 0.0 0.0 0.0 0.0 0.0 0.0 0.0 0.0 0.0 0.0 0.0 0.0 0.0 0.0 0.0 0.0 0.0 0.0 0.0 0.0 0.0 0.0 0.0 0.0 0.0 0.0 0.0 0.0
chr18	47261127	A	G	rs12962421	dorsolateral-prefrontal-cortex_H3K4me3_ENCFF706DGK.bed dorsolateral-prefrontal-cortex_H3K27me3_ENCFF889LTS.bed SK-N-MC_H3K9ac_ENCFF122KJD.bed dorsolateral-prefrontal-cortex_H3K27ac_ENCFF610ZPW.bed SK-N-SH_GLIS3_ENCFF805ZFZ.bed SK-N-SH_ZNF70_ENCFF268RHV.bed dorsolateral-prefrontal-cortex_H3K27ac_ENCFF229NLK.bed dorsolateral-prefrontal-cortex_H3K27me3_ENCFF877AFT.bed dorsolateral-prefrontal-cortex_…	0.0 0.0 0.0 0.0 0.0 0.0 0.0 0.0 0.0 0.0 0.0 0.0 0.0 0.0 0.0 0.0 0.0 0.0 0.0 0.0 0.0 0.0 0.0 0.0 0.0 0.0 0.0 0.0 0.0 0.0 0.0 0.0 0.0 0.0 0.0 0.0 0.0 0.0 0.0 0.0 0.0 0.0 0.0 0.0 0.0 0.0 0.0 0.0 0.0 0.0 0.0 0.0 0.0 0.0 0.0 0.0 0.0 0.0 0.0 0.0 0.0 0.0 0.0 0.0 0.0 0.0 0.0 0.0 0.0 0.0 0.0 0.0 0.0 0.0 0.0 0.0 0.0 0.0 0.0 0.0 0.0 0.0 0.0 0.0 0.0 0.0 0.0 0.0 0.0 0.0 0.0 0.0 0.0 0.0 0.0 0.0 0.0 0.0 0.0 0.0…
chr19	44890954	C	T	rs76692773	dorsolateral-prefrontal-cortex_DNase-seq_ENCFF358ZOO.bed SK-N-SH_ZNF565_ENCFF116TSA.bed posterior-cingulate-gyrus_DNase-seq_ENCFF900IJE.bed SK-N-MC_FOXP2_ENCFF085CNS.bed posterior-cingulate-gyrus_DNase-seq_ENCFF059KEW.bed posterior-cingulate-gyrus_DNase-seq_ENCFF615PSI.bed head-of-caudate-nucleus_DNase-seq_ENCFF578IRP.bed dorsolateral-prefrontal-cortex_DNase-seq_ENCFF391XXF.bed posterior-cingulat…	0.0 0.0 0.0 0.0 0.0 0.0 0.0 0.0 0.0 0.0 0.0 0.0 0.0 0.0 0.0 0.0 0.0 0.0 0.0 0.0 0.0 0.0 0.0 0.0 0.0 0.0 0.0 0.0 0.0 0.0 0.0 0.0 0.0 0.0 0.0
chr6	27867657	A	G	rs200949	dorsolateral-prefrontal-cortex_H3K4me3_ENCFF859JHN.bed dorsolateral-prefrontal-cortex_H3K4me3_ENCFF629GOS.bed dorsolateral-prefrontal-cortex_H3K4me3_ENCFF706DGK.bed dorsolateral-prefrontal-cortex_H3K4me3_ENCFF261NKP.bed dorsolateral-prefrontal-cortex_DNase-seq_ENCFF358ZOO.bed head-of-caudate-nucleus_DNase-seq_ENCFF694QZU.bed SK-N-MC_H3K9ac_ENCFF122KJD.bed dorsolateral-prefrontal-cortex_H3K4me3_EN…	0.0 0.0 0.0 0.0 0.0 0.0 0.0 0.0 0.0 0.0 0.0 0.0 0.0 0.0 0.0 0.0 0.0 0.0 0.0 0.0 0.0 0.0 0.0 0.0 0.0 0.0 0.0 0.0 0.0 0.0 0.0 0.0 0.0 0.0 0.0 0.0 0.0 0.0 0.0 0.0 0.0 0.0 0.0 0.0 0.0 0.0 0.0 0.0 0.0 0.0 0.0 0.0 0.0 0.0 0.0 0.0 0.0 0.0 0.0 0.0 0.0 0.0 0.0 0.0 0.0 0.0 0.0 0.0 0.0 0.0 0.0 0.0 0.0 0.0 0.0 0.0 0.0 0.0 0.0 0.0 0.0 0.0 0.0 0.0 0.0 0.0 0.0 0.0 0.0 0.0 0.0 0.0 0.0 0.0 0.0 0.0 0.0 0.0 0.0 0.0…
chr3	173395251	G	A	rs12635614	dorsolateral-prefrontal-cortex_DNase-seq_ENCFF358ZOO.bed posterior-cingulate-gyrus_DNase-seq_ENCFF900IJE.bed posterior-cingulate-gyrus_DNase-seq_ENCFF227XCF.bed posterior-cingulate-gyrus_DNase-seq_ENCFF615PSI.bed posterior-cingulate-gyrus_DNase-seq_ENCFF061CZZ.bed posterior-cingulate-gyrus_DNase-seq_ENCFF078QUD.bed dorsolateral-prefrontal-cortex_DNase-seq_ENCFF771YBO.bed head-of-caudate-nucleus_D…	0.0 0.0 0.0 0.0 0.0 0.0 0.0 0.0 0.0 0.0 0.0 0.0 0.0 0.0 0.0 0.0 0.0 0.0 0.0 0.0 0.0 0.0 0.0 0.0 0.0 0.0 0.0 0.0 0.0 0.0 0.0 0.0 0.0 0.0 0.0 0.0 0.0 0.0 0.0 0.0 0.0 0.0 0.0 0.0 0.0 0.0 0.0 0.0 0.0 0.0 0.0 0.0 0.0 0.0 0.0
chr14	103847845	G	A	rs10083370	dorsolateral-prefrontal-cortex_DNase-seq_ENCFF358ZOO.bed head-of-caudate-nucleus_DNase-seq_ENCFF426CKX.bed posterior-cingulate-gyrus_DNase-seq_ENCFF227XCF.bed posterior-cingulate-gyrus_DNase-seq_ENCFF615PSI.bed posterior-cingulate-gyrus_DNase-seq_ENCFF061CZZ.bed posterior-cingulate-gyrus_DNase-seq_ENCFF078QUD.bed dorsolateral-prefrontal-cortex_DNase-seq_ENCFF771YBO.bed head-of-caudate-nucleus_DNa…	0.0 0.0 0.0 0.0 0.0 0.0 0.0 0.0 0.0 0.0 0.0 0.0 0.0 0.0 0.0 0.0 0.0 0.0 0.0 0.0 0.0 0.0 0.0 0.0 0.0 0.0 0.0 0.0 0.0 0.0 0.0 0.0 0.0 0.0 0.0 0.0 0.0 0.0 0.0 0.0 0.0 0.0 0.0 0.0 0.0 0.0 0.0 0.0 0.0 0.0 0.0 0.0 0.0 0.0 0.0 0.0 0.0 0.0 0.0 0.0 0.0 0.0 0.0 0.0 0.0 0.0 0.0 0.0 0.0 0.0
chr22	39559868	A	C	rs9611198	head-of-caudate-nucleus_DNase-seq_ENCFF578IRP.bed dorsolateral-prefrontal-cortex_DNase-seq_ENCFF983AOQ.bed posterior-cingulate-gyrus_DNase-seq_ENCFF280SAO.bed dorsolateral-prefrontal-cortex_DNase-seq_ENCFF853PIR.bed dorsolateral-prefrontal-cortex_DNase-seq_ENCFF403OFG.bed dorsolateral-prefrontal-cortex_DNase-seq_ENCFF879NMM.bed posterior-cingulate-gyrus_DNase-seq_ENCFF839IVW.bed	0.0 0.0 0.0 0.0 0.0 0.0 0.0
chr13	102829174	A	G	rs74625347	SK-N-SH_H4K20me1_ENCFF022SQR.bed	0
chr19	45137507	G	C	rs536518226	head-of-caudate-nucleus_DNase-seq_ENCFF578IRP.bed dorsolateral-prefrontal-cortex_DNase-seq_ENCFF853PIR.bed	0.0 0.0
chr7	106066016	C	A	rs73414214	motor-neuron_H3K27ac_ENCFF916FML.bed germinal-matrix_H3K4me1_ENCFF145XQU.bed motor-neuron_H3K27ac_ENCFF853JMX.bed brain_H3K4me1_ENCFF201HNB.bed caudate-nucleus_H3K4me3_ENCFF379RQU.bed motor-neuron_H3K27ac_ENCFF707MQP.bed	0.0 0.0 0.0 0.0 0.0 0.0
chr22	39444125	C	T	rs9611177	SK-N-SH_H3K4me2_ENCFF680QLN.bed SK-N-SH_OSR1_ENCFF318YAU.bed SK-N-SH_RXRA_ENCFF018FHH.bed SK-N-SH_FOSL2_ENCFF209EPG.bed motor-neuron_H3K27ac_ENCFF294IIV.bed motor-neuron_ATAC-seq_ENCFF794FOV.bed PFSK-1_REST_ENCFF071IVL.bed astrocyte_H3K4me2_ENCFF034PNH.bed astrocyte_H3K4me1_ENCFF388GVC.bed brain-microvascular-endothelial-cell_H3K27ac_ENCFF718IQW.bed germinal-matrix_H3K36me3_ENCFF035NYO.bed	0.0 0.0 0.0 0.0 0.0 0.0 0.0 0.0 0.0 0.0 0.0
chr9	79664433	G	A	rs72734311	temporal-lobe_H3K4me1_ENCFF452SPQ.bed angular-gyrus_H3K4me1_ENCFF437RXH.bed substantia-nigra_H3K4me1_ENCFF356UEG.bed layer-of-hippocampus_H3K4me1_ENCFF260KOR.bed germinal-matrix_H3K4me1_ENCFF145XQU.bed angular-gyrus_H3K4me1_ENCFF813JPB.bed caudate-nucleus_H3K4me1_ENCFF280IMI.bed brain_H3K4me1_ENCFF201HNB.bed substantia-nigra_H3K4me1_ENCFF266IMI.bed temporal-lobe_H3K4me1_ENCFF304IPZ.bed cingulate-…	0.0 0.0 0.0 0.0 0.0 0.0 0.0 0.0 0.0 0.0 0.0 0.0 0.0 0.0 0.0 0.0 0.0
chr11	14381384	C	G	rs61884005	dorsolateral-prefrontal-cortex_DNase-seq_ENCFF358ZOO.bed SK-N-SH_MXI1_ENCFF030DAG.bed posterior-cingulate-gyrus_DNase-seq_ENCFF900IJE.bed posterior-cingulate-gyrus_DNase-seq_ENCFF615PSI.bed posterior-cingulate-gyrus_DNase-seq_ENCFF061CZZ.bed posterior-cingulate-gyrus_DNase-seq_ENCFF078QUD.bed dorsolateral-prefrontal-cortex_DNase-seq_ENCFF771YBO.bed head-of-caudate-nucleus_DNase-seq_ENCFF578IRP.be…	0.0 0.0 0.0 0.0 0.0 0.0 0.0 0.0 0.0 0.0 0.0 0.0 0.0 0.0 0.0 0.0 0.0 0.0 0.0 0.0 0.0 0.0 0.0 0.0 0.0 0.0 0.0 0.0 0.0 0.0 0.0 0.0 0.0 0.0 0.0 0.0 0.0 0.0 0.0 0.0 0.0 0.0 0.0 0.0
chr7	3471861	A	G	rs73671840	SK-N-SH_H4K20me1_ENCFF022SQR.bed SK-N-SH_H3K79me2_ENCFF521DVT.bed SK-N-MC_H3K36me3_ENCFF423AWX.bed astrocyte_H3K79me2_ENCFF528LPM.bed astrocyte_H4K20me1_ENCFF698HVX.bed BE2C_H3K36me3_ENCFF098GTL.bed	0.0 0.0 0.0 0.0 0.0 0.0
chr9	17579692	T	G	rs13294100	posterior-cingulate-gyrus_DNase-seq_ENCFF615PSI.bed head-of-caudate-nucleus_DNase-seq_ENCFF578IRP.bed dorsolateral-prefrontal-cortex_DNase-seq_ENCFF983AOQ.bed posterior-cingulate-gyrus_DNase-seq_ENCFF093JBS.bed dorsolateral-prefrontal-cortex_DNase-seq_ENCFF403OFG.bed head-of-caudate-nucleus_DNase-seq_ENCFF794GBQ.bed posterior-cingulate-gyrus_DNase-seq_ENCFF750JSS.bed head-of-caudate-nucleus_DNase…	0.0 0.0 0.0 0.0 0.0 0.0 0.0 0.0 0.0 0.0 0.0 0.0
chr6	28267398	A	C	rs2799079	head-of-caudate-nucleus_DNase-seq_ENCFF578IRP.bed	0
chr10	79274913	G	A	rs1250542	angular-gyrus_H3K4me1_ENCFF437RXH.bed head-of-caudate-nucleus_DNase-seq_ENCFF578IRP.bed dorsolateral-prefrontal-cortex_DNase-seq_ENCFF853PIR.bed layer-of-hippocampus_H3K4me1_ENCFF260KOR.bed caudate-nucleus_H3K4me1_ENCFF280IMI.bed temporal-lobe_H3K4me1_ENCFF304IPZ.bed layer-of-hippocampus_H3K4me1_ENCFF747LBC.bed dorsolateral-prefrontal-cortex_H3K4me1_ENCFF430MTV.bed dorsolateral-prefrontal-cortex_…	0.0 0.0 0.0 0.0 0.0 0.0 0.0 0.0 0.0
chr17	36544271	A	G	rs12941866	head-of-caudate-nucleus_DNase-seq_ENCFF578IRP.bed dorsolateral-prefrontal-cortex_DNase-seq_ENCFF983AOQ.bed frontal-cortex_DNase-seq_ENCFF631HBT.bed head-of-caudate-nucleus_DNase-seq_ENCFF848YJF.bed	0.0 0.0 0.0 0.0
chr3	62079095	A	G	rs11130874	SK-N-SH_H4K20me1_ENCFF022SQR.bed astrocyte_H3K79me2_ENCFF528LPM.bed	0.0 0.0
chr1	41366625	T	G	rs10218712	motor-neuron_H3K4me3_ENCFF852WHF.bed dorsolateral-prefrontal-cortex_H3K4me3_ENCFF118NVV.bed motor-neuron_H3K4me3_ENCFF867WVM.bed dorsolateral-prefrontal-cortex_H3K4me1_ENCFF860LKA.bed dorsolateral-prefrontal-cortex_H3K4me3_ENCFF869GIR.bed motor-neuron_H3K4me3_ENCFF535MNS.bed	0.0 0.0 0.0 0.0 0.0 0.0
chr6	117675468	T	C	rs80196932	dorsolateral-prefrontal-cortex_DNase-seq_ENCFF358ZOO.bed posterior-cingulate-gyrus_DNase-seq_ENCFF900IJE.bed head-of-caudate-nucleus_DNase-seq_ENCFF426CKX.bed posterior-cingulate-gyrus_DNase-seq_ENCFF227XCF.bed posterior-cingulate-gyrus_DNase-seq_ENCFF059KEW.bed posterior-cingulate-gyrus_DNase-seq_ENCFF615PSI.bed posterior-cingulate-gyrus_DNase-seq_ENCFF061CZZ.bed head-of-caudate-nucleus_DNase-se…	0.0 0.0 0.0 0.0 0.0 0.0 0.0 0.0 0.0 0.0 0.0 0.0 0.0 0.0 0.0 0.0 0.0 0.0 0.0 0.0 0.0 0.0 0.0 0.0 0.0 0.0 0.0 0.0 0.0 0.0 0.0 0.0 0.0 0.0 0.0 0.0 0.0 0.0 0.0 0.0 0.0 0.0 0.0 0.0 0.0 0.0 0.0 0.0 0.0 0.0 0.0 0.0 0.0 0.0 0.0 0.0 0.0
chr14	77914190	T	G	rs56374507	PFSK-1_REST_ENCFF071IVL.bed	0
chr12	3435254	C	T	rs61909487	dorsolateral-prefrontal-cortex_DNase-seq_ENCFF267YYH.bed posterior-cingulate-gyrus_DNase-seq_ENCFF626KCP.bed dorsolateral-prefrontal-cortex_DNase-seq_ENCFF358ZOO.bed posterior-cingulate-gyrus_DNase-seq_ENCFF900IJE.bed SK-N-SH_H3K4me2_ENCFF680QLN.bed head-of-caudate-nucleus_DNase-seq_ENCFF426CKX.bed posterior-cingulate-gyrus_DNase-seq_ENCFF059KEW.bed astrocyte_H3K27ac_ENCFF449QCR.bed SK-N-SH_OSR1_…	0.0 0.0 0.0 0.0 0.0 0.0 0.0 0.0 0.0 0.0 0.0 0.0 0.0 0.0 0.0 0.0 0.0 0.0 0.0 0.0 0.0 0.0 0.0 0.0 0.0 0.0 0.0 0.0 0.0 0.0 0.0 0.0 0.0 0.0 0.0 0.0 0.0 0.0 0.0 0.0 0.0 0.0 0.0 0.0 0.0 0.0 0.0 0.0 0.0 0.0 0.0 0.0 0.0 0.0 0.0 0.0 0.0 0.0 0.0 0.0 0.0 0.0 0.0 0.0 0.0 0.0
chr4	945299	C	T	rs6599388	posterior-cingulate-gyrus_DNase-seq_ENCFF626KCP.bed dorsolateral-prefrontal-cortex_DNase-seq_ENCFF358ZOO.bed dorsolateral-prefrontal-cortex_DNase-seq_ENCFF731URZ.bed posterior-cingulate-gyrus_DNase-seq_ENCFF900IJE.bed head-of-caudate-nucleus_DNase-seq_ENCFF426CKX.bed posterior-cingulate-gyrus_DNase-seq_ENCFF227XCF.bed posterior-cingulate-gyrus_DNase-seq_ENCFF059KEW.bed head-of-caudate-nucleus_DNa…	0.0 0.0 0.0 0.0 0.0 0.0 0.0 0.0 0.0 0.0 0.0 0.0 0.0 0.0 0.0 0.0 0.0 0.0 0.0 0.0 0.0 0.0 0.0 0.0 0.0 0.0 0.0 0.0 0.0 0.0 0.0 0.0 0.0 0.0 0.0 0.0 0.0 0.0 0.0 0.0 0.0 0.0 0.0 0.0 0.0 0.0 0.0 0.0 0.0 0.0 0.0 0.0 0.0 0.0 0.0 0.0 0.0 0.0 0.0 0.0 0.0 0.0 0.0 0.0 0.0 0.0 0.0 0.0
chr9	73149649	A	C	rs3758354	SK-N-SH_ZC3H10_ENCFF768BPF.bed SK-N-SH_RARB_ENCFF947MRI.bed	0.0 0.0
chr10	102230055	G	C	rs10786662	dorsolateral-prefrontal-cortex_DNase-seq_ENCFF358ZOO.bed dorsolateral-prefrontal-cortex_DNase-seq_ENCFF771YBO.bed head-of-caudate-nucleus_DNase-seq_ENCFF578IRP.bed dorsolateral-prefrontal-cortex_DNase-seq_ENCFF983AOQ.bed posterior-cingulate-gyrus_DNase-seq_ENCFF280SAO.bed head-of-caudate-nucleus_DNase-seq_ENCFF548PLG.bed dorsolateral-prefrontal-cortex_DNase-seq_ENCFF853PIR.bed dorsolateral-prefro…	0.0 0.0 0.0 0.0 0.0 0.0 0.0 0.0 0.0 0.0 0.0 0.0 0.0 0.0 0.0 0.0 0.0 0.0 0.0 0.0 0.0 0.0
chr17	45998697	C	T	rs2471738	PFSK-1_REST_ENCFF071IVL.bed layer-of-hippocampus_H3K4me1_ENCFF747LBC.bed SK-N-SH_REST_ENCFF056ITA.bed astrocyte_H3K4me1_ENCFF388GVC.bed	0.0 0.0 0.0 0.0
chr22	20016577	G	A	rs144191434	posterior-cingulate-gyrus_DNase-seq_ENCFF376UYD.bed dorsolateral-prefrontal-cortex_DNase-seq_ENCFF358ZOO.bed dorsolateral-prefrontal-cortex_DNase-seq_ENCFF731URZ.bed head-of-caudate-nucleus_DNase-seq_ENCFF848GFM.bed SK-N-SH_MXI1_ENCFF030DAG.bed head-of-caudate-nucleus_DNase-seq_ENCFF426CKX.bed posterior-cingulate-gyrus_DNase-seq_ENCFF227XCF.bed dorsolateral-prefrontal-cortex_DNase-seq_ENCFF972QRH…	0.0 0.0 0.0 0.0 0.0 0.0 0.0 0.0 0.0 0.0 0.0 0.0 0.0 0.0 0.0 0.0 0.0 0.0 0.0 0.0 0.0 0.0 0.0 0.0 0.0 0.0 0.0 0.0 0.0 0.0 0.0 0.0 0.0 0.0 0.0 0.0 0.0 0.0 0.0 0.0 0.0 0.0 0.0 0.0 0.0 0.0 0.0 0.0 0.0 0.0 0.0 0.0 0.0 0.0 0.0 0.0 0.0 0.0 0.0 0.0 0.0 0.0 0.0 0.0 0.0 0.0 0.0 0.0 0.0 0.0 0.0 0.0 0.0 0.0 0.0 0.0 0.0 0.0 0.0 0.0 0.0 0.0 0.0 0.0 0.0 0.0 0.0 0.0 0.0 0.0 0.0 0.0 0.0 0.0 0.0 0.0 0.0 0.0 0.0 0.0…
chr5	158677729	G	A	rs75972093	dorsolateral-prefrontal-cortex_H3K27ac_ENCFF610ZPW.bed dorsolateral-prefrontal-cortex_H3K27ac_ENCFF229NLK.bed dorsolateral-prefrontal-cortex_H3K27ac_ENCFF189UQY.bed SK-N-SH_H3K4me2_ENCFF680QLN.bed dorsolateral-prefrontal-cortex_H3K27ac_ENCFF474VLR.bed temporal-lobe_H3K4me1_ENCFF452SPQ.bed dorsolateral-prefrontal-cortex_H3K27ac_ENCFF586OIU.bed motor-neuron_H3K27ac_ENCFF788KZX.bed caudate-nucleus_H…	0.0 0.0 0.0 0.0 0.0 0.0 0.0 0.0 0.0 0.0 0.0 0.0 0.0 0.0 0.0 0.0 0.0 0.0 0.0 0.0 0.0 0.0 0.0 0.0 0.0 0.0 0.0 0.0 0.0 0.0 0.0 0.0 0.0 0.0 0.0 0.0 0.0 0.0 0.0 0.0 0.0 0.0 0.0 0.0 0.0 0.0 0.0 0.0 0.0 0.0 0.0 0.0 0.0 0.0 0.0 0.0 0.0 0.0 0.0 0.0 0.0 0.0 0.0 0.0 0.0 0.0 0.0 0.0 0.0 0.0 0.0 0.0 0.0 0.0 0.0 0.0 0.0 0.0 0.0 0.0 0.0 0.0 0.0 0.0
chr1	230136877	G	A	rs11807834	temporal-lobe_H3K4me1_ENCFF452SPQ.bed angular-gyrus_H3K4me1_ENCFF437RXH.bed head-of-caudate-nucleus_DNase-seq_ENCFF578IRP.bed motor-neuron_H3K27ac_ENCFF916FML.bed substantia-nigra_H3K4me1_ENCFF356UEG.bed layer-of-hippocampus_H3K4me1_ENCFF260KOR.bed germinal-matrix_H3K4me1_ENCFF145XQU.bed motor-neuron_H3K27ac_ENCFF853JMX.bed angular-gyrus_H3K4me1_ENCFF813JPB.bed caudate-nucleus_H3K4me1_ENCFF280IMI…	0.0 0.0 0.0 0.0 0.0 0.0 0.0 0.0 0.0 0.0 0.0 0.0 0.0 0.0 0.0 0.0 0.0 0.0 0.0 0.0
chr2	37323760	T	C	rs7584565	angular-gyrus_H3K4me1_ENCFF437RXH.bed caudate-nucleus_H3K4me1_ENCFF280IMI.bed dorsolateral-prefrontal-cortex_H3K4me1_ENCFF430MTV.bed dorsolateral-prefrontal-cortex_H3K4me1_ENCFF860LKA.bed	0.0 0.0 0.0 0.0
chr15	34367316	G	C	rs117799466	dorsolateral-prefrontal-cortex_H3K27me3_ENCFF889LTS.bed dorsolateral-prefrontal-cortex_H3K27me3_ENCFF756BDJ.bed dorsolateral-prefrontal-cortex_H3K27me3_ENCFF620QQE.bed dorsolateral-prefrontal-cortex_H3K27me3_ENCFF218KRJ.bed layer-of-hippocampus_H3K27me3_ENCFF700KWB.bed dorsolateral-prefrontal-cortex_H3K27me3_ENCFF689TKU.bed dorsolateral-prefrontal-cortex_H3K27me3_ENCFF370CQH.bed dorsolateral-pref…	0.0 0.0 0.0 0.0 0.0 0.0 0.0 0.0 0.0 0.0 0.0 0.0 0.0 0.0 0.0 0.0 0.0 0.0 0.0 0.0 0.0 0.0 0.0 0.0 0.0 0.0 0.0 0.0 0.0 0.0 0.0 0.0 0.0 0.0 0.0 0.0 0.0 0.0 0.0 0.0 0.0 0.0 0.0 0.0 0.0 0.0 0.0 0.0 0.0 0.0 0.0 0.0 0.0 0.0 0.0 0.0 0.0 0.0 0.0 0.0 0.0 0.0 0.0 0.0 0.0 0.0 0.0 0.0 0.0 0.0 0.0 0.0 0.0 0.0
chr1	90726025	A	G	rs72720396	SK-N-SH_EZH2phosphoT487_ENCFF280JJA.bed SK-N-MC_EZH2_ENCFF035WFT.bed	0.0 0.0
chr7	12210776	G	A	rs3807865	SK-N-MC_H3K9ac_ENCFF122KJD.bed dorsolateral-prefrontal-cortex_H3K27ac_ENCFF610ZPW.bed SK-N-SH_ZNF565_ENCFF116TSA.bed dorsolateral-prefrontal-cortex_H3K27ac_ENCFF229NLK.bed dorsolateral-prefrontal-cortex_H3K27ac_ENCFF474VLR.bed SK-N-SH_POU6F1_ENCFF065OBK.bed SK-N-MC_H3K27ac_ENCFF104LAY.bed caudate-nucleus_H3K27ac_ENCFF495HNT.bed dorsolateral-prefrontal-cortex_H3K27ac_ENCFF730HDE.bed dorsolateral-p…	0.0 0.0 0.0 0.0 0.0 0.0 0.0 0.0 0.0 0.0 0.0 0.0 0.0 0.0 0.0 0.0 0.0 0.0 0.0 0.0 0.0 0.0 0.0 0.0 0.0 0.0 0.0 0.0 0.0 0.0 0.0 0.0 0.0 0.0 0.0 0.0 0.0 0.0 0.0 0.0 0.0 0.0 0.0 0.0 0.0 0.0 0.0 0.0 0.0 0.0 0.0 0.0 0.0
chr1	205066327	A	G	rs16937	dorsolateral-prefrontal-cortex_DNase-seq_ENCFF267YYH.bed posterior-cingulate-gyrus_DNase-seq_ENCFF626KCP.bed dorsolateral-prefrontal-cortex_DNase-seq_ENCFF358ZOO.bed dorsolateral-prefrontal-cortex_DNase-seq_ENCFF731URZ.bed posterior-cingulate-gyrus_DNase-seq_ENCFF900IJE.bed head-of-caudate-nucleus_DNase-seq_ENCFF426CKX.bed posterior-cingulate-gyrus_DNase-seq_ENCFF227XCF.bed posterior-cingulate-gy…	0.0 0.0 0.0 0.0 0.0 0.0 0.0 0.0 0.0 0.0 0.0 0.0 0.0 0.0 0.0 0.0 0.0 0.0 0.0 0.0 0.0 0.0 0.0 0.0 0.0 0.0 0.0 0.0 0.0 0.0 0.0 0.0 0.0 0.0 0.0 0.0 0.0 0.0 0.0 0.0 0.0 0.0 0.0 0.0 0.0 0.0 0.0 0.0 0.0 0.0 0.0 0.0 0.0 0.0 0.0 0.0 0.0 0.0 0.0 0.0 0.0 0.0 0.0 0.0 0.0 0.0 0.0 0.0 0.0 0.0 0.0 0.0 0.0 0.0 0.0 0.0 0.0 0.0 0.0 0.0 0.0 0.0 0.0 0.0 0.0 0.0 0.0 0.0 0.0
chr11	57325294	A	G	rs72921997	dorsolateral-prefrontal-cortex_H3K27ac_ENCFF681YKY.bed motor-neuron_H3K27ac_ENCFF916FML.bed motor-neuron_H3K27ac_ENCFF853JMX.bed H54_POLR2A_ENCFF226BZE.bed dorsolateral-prefrontal-cortex_H3K27ac_ENCFF307QYO.bed dorsolateral-prefrontal-cortex_H3K27ac_ENCFF595CLG.bed	0.0 0.0 0.0 0.0 0.0 0.0
