## Supplementary file 4 for "Neur-Ally: A deep learning model for regulatory variant prediction based on genomic and epigenomic features in brain and its validation in certain neurological disorders"

Chr	Pos	Ref	Alt	SNP	Signif. labels	Signif. scores
chr2	171074308	A	G	rs16823191	astrocyte_H3K36me3_ENCFF198QMN.bed BE2C_H3K36me3_ENCFF098GTL.bed	0.0 0.0
chr2	37376658	G	A	rs888096	brain_DNase-seq_ENCFF301ARM.bed brain_DNase-seq_ENCFF693LCL.bed brain_DNase-seq_ENCFF549EGS.bed brain_DNase-seq_ENCFF491PPP.bed brain_DNase-seq_ENCFF117OYB.bed brain_DNase-seq_ENCFF819SKB.bed brain_DNase-seq_ENCFF666HLW.bed inferior-parietal-cortex_DNase-seq_ENCFF881WHO.bed brain_DNase-seq_ENCFF018ATG.bed brain_DNase-seq_ENCFF617UGK.bed middle-frontal-gyrus_DNase-seq_ENCFF918ILU.bed brain_DNase-s…	0.0 0.0 0.0 0.0 0.0 0.0 0.0 0.0 0.0 0.0 0.0 0.0 0.0 0.0 0.0 0.0
chr11	131450176	T	C	rs1550976	dorsolateral-prefrontal-cortex_DNase-seq_ENCFF026BCO.bed posterior-cingulate-gyrus_DNase-seq_ENCFF887QIZ.bed posterior-cingulate-gyrus_DNase-seq_ENCFF030QSS.bed PFSK-1_REST_ENCFF071IVL.bed PFSK-1_FOXP2_ENCFF425LSA.bed posterior-cingulate-gyrus_DNase-seq_ENCFF653TDA.bed posterior-cingulate-gyrus_DNase-seq_ENCFF971WVB.bed	0.0 0.0 0.0 0.0 0.0 0.0 0.0
chr8	144357897	G	A	rs2280840	posterior-cingulate-gyrus_DNase-seq_ENCFF376UYD.bed posterior-cingulate-gyrus_DNase-seq_ENCFF615PSI.bed dorsolateral-prefrontal-cortex_DNase-seq_ENCFF771YBO.bed head-of-caudate-nucleus_DNase-seq_ENCFF578IRP.bed head-of-caudate-nucleus_DNase-seq_ENCFF922ZXC.bed dorsolateral-prefrontal-cortex_DNase-seq_ENCFF983AOQ.bed dorsolateral-prefrontal-cortex_DNase-seq_ENCFF750SYW.bed posterior-cingulate-gyru…	0.0 0.0 0.0 0.0 0.0 0.0 0.0 0.0 0.0 0.0 0.0 0.0 0.0 0.0 0.0 0.0 0.0 0.0 0.0 0.0 0.0 0.0 0.0 0.0 0.0 0.0 0.0 0.0 0.0 0.0 0.0
